# “In vitro construction and long read sequencing analysis of a 24 kb long artificial DNA sequence encoding the Universal Declaration of the Rights of Man and of the Citizen ”

**DOI:** 10.1101/2023.06.26.546242

**Authors:** Julien Leblanc, Olivier Boulle, Emeline Roux, Jacques Nicolas, Dominique Lavenier, Yann Audic

## Abstract

In absence of DNA template, the *ab initio* production of long double-stranded DNA molecules of predefined sequences is particularly challenging. The DNA synthesis step remains a bottleneck for many applications such as functional assessment of ancestral genes, analysis of alternative splicing or DNA-based data storage. We propose in this report a fully *in vitro* protocol to generate very long double-stranded DNA molecule starting from commercially available short DNA blocks in less than 3 days. This innovative application of Golden Gate assembly allowed us to streamline the assembly process to produce a 24 kb long DNA molecule storing part of the Universal Declaration of Human rights and citizens. The DNA molecule produced can be readily cloned into suitable host/vector system for amplification and selection.
