## Supplementary material for "“In vitro construction and long read sequencing analysis of a 24 kb long artificial DNA sequence encoding the Universal Declaration of the Rights of Man and of the Citizen ”": quality metrics

=== First sequencing on a MinION Mk1C sequencer for BigBlock 1 and 4 before and after PCR amplification ===
-= BigBlock 1 =-
Barcode	05
General summary
Mean read length	1,862.1
Mean read quality	11.1
Median read length	1,435.0
Median read quality	10.9
Number of reads	4,935.0
Read length N50	2,850.0
STDEV read length	1,357.3
Total bases	9,189,445.0
Number, percentage and megabases of reads above quality cutoffs
>Q5	4935 (100.0%) 9.2Mb
>Q7	4935 (100.0%) 9.2Mb
>Q10	3922 (79.5%) 7.1Mb
>Q12	1109 (22.5%) 1.8Mb
>Q15	39 (0.8%) 0.0Mb
Top 5 highest mean basecall quality scores and their read lengths
1	17.9 (482)
2	17.3 (482)
3	17.2 (485)
4	17.1 (506)
5	16.7 (480)
Top 5 longest reads and their mean basecall quality score
1	8983 (12.0)
2	7635 (9.9)
3	7150 (10.3)
4	6545 (9.6)
5	6234 (9.9)
-= BigBlock 4 =-
Barcode	06
General summary
Mean read length	2,222.4
Mean read quality	11.1
Median read length	1,898.0
Median read quality	10.9
Number of reads	5,281.0
Read length N50	3,294.0
STDEV read length	1,459.7
Total bases	11,736,295.0
Number, percentage and megabases of reads above quality cutoffs
>Q5	5281 (100.0%) 11.7Mb
>Q7	5281 (100.0%) 11.7Mb
>Q10	4144 (78.5%) 9.0Mb
>Q12	1220 (23.1%) 2.3Mb
>Q15	31 (0.6%) 0.0Mb
Top 5 highest mean basecall quality scores and their read lengths
1	19.8 (28)
2	17.2 (203)
3	16.2 (485)
4	16.2 (489)
5	16.1 (484)
Top 5 longest reads and their mean basecall quality score
1	13160 (10.3)
2	9432 (10.6)
3	9419 (11.1)
4	9374 (10.8)
5	9218 (9.3)
-= BigBlock 1 after PCR =-
Barcode		07
Mean read length	4,456.6
Mean read quality	10.9
Median read length	4,757.0
Median read quality	10.8
Number of reads	3,000.0
Read length N50	4,762.0
STDEV read length	1,020.0
Total bases	13,369,681.0
Number, percentage and megabases of reads above quality cutoffs
>Q5	3000 (100.0%) 13.4Mb
>Q7	3000 (100.0%) 13.4Mb
>Q10	2251 (75.0%) 10.0Mb
>Q12	496 (16.5%) 2.1Mb
>Q15	1 (0.0%) 0.0Mb
Top 5 highest mean basecall quality scores and their read lengths
1	15.9 (4780)
2	14.9 (1551)
3	14.9 (4784)
4	14.8 (4775)
5	14.5 (679)
Top 5 longest reads and their mean basecall quality score
1	14669 (9.7)
2	13705 (9.7)
3	9630 (12.4)
4	9616 (12.5)
5	9567 (11.4)
-= BigBlock 6 after PCR =-
Barcode	08
General summary
Mean read length	4,454.7
Mean read quality	10.9
Median read length	4,752.0
Median read quality	10.8
Number of reads	1,476.0
Read length N50	4,762.0
STDEV read length	1,582.6
Total bases	6,575,077.0
Number, percentage and megabases of reads above quality cutoffs
>Q5	1476 (100.0%) 6.6Mb
>Q7	1476 (100.0%) 6.6Mb
>Q10	1094 (74.1%) 4.9Mb
>Q12	271 (18.4%) 1.2Mb
>Q15	1 (0.1%) 0.0Mb
Top 5 highest mean basecall quality scores and their read lengths
1	15.8 (866)
2	14.6 (4784)
3	14.5 (4869)
4	14.5 (2573)
5	14.4 (4796)
Top 5 longest reads and their mean basecall quality score
1	17966 (9.2)
2	14302 (12.1)
3	14235 (10.0)
4	13716 (9.4)
5	9904 (10.5)
=== Second sequencing on GridION X5 Mk1 sequencer for MaxiBlock before and after PCR amplification ===
-= MaxiBlock =-
- Barcode 11
- 5878 reads
-= MaxiBlock after PCR =-
- Barcode 12
- 2692 reads
